# Common patterns of hydrolysis initiation in P-loop fold nucleoside triphosphatases

**DOI:** 10.1101/2022.06.23.497298

**Authors:** Maria I. Kozlova, Daria N. Shalaeva, Daria V. Dibrova, Armen Y Mulkidjanian

**Author notes:** **For correspondence:** Armen Y. Mulkidjanian, School of Physics, University of Osnabrueck, D-49069, Osnabrueck, Germany. **E-mail addresses:** Maria I Kozlova, Daria N. Shalaeva, Daria V. Dibrova, Armen Y. Mulkidjanian.

## Abstract

In ubiquitous P-loop fold <u>n</u>ucleoside <u>t</u>ri<u>p</u>hosphatases (also known as Walker NTPases), hydrolysis of ATP or GTP is initiated by interaction with an activating partner (usually another protein domain), which is accompanied by insertion of stimulatory moiety(ies) (usually arginine or lysine residues) into the catalytic site. After inspecting over 3600 Mg-NTP-containing structures of P-loop NTPases, we identified those with stimulator(s) inserted into catalytic sites and analysed the patterns of stimulatory interactions. In most cases, at least one stimulator twists gamma-phosphate counter-clockwise by linking the oxygen atoms of alpha- and gamma-phosphates; the twisted gamma-phosphate is stabilized by a hydrogen bond with the backbone amino group of the fourth residue of the Walker A motif. In the remaining cases, the stimulators only interact with gamma-phosphate. The ubiquitous mechanistic interaction of diverse stimulators with the gamma phosphate group suggests its twist/rotation as the trigger for NTP hydrolysis.
