## Supplementary Table 2 for "Common patterns of hydrolysis initiation in P-loop fold nucleoside triphosphatases"

### Sheet: FINGER_TYPES3135_2020_FORMATTED_
		Supplementary Table 2. Types of Arg/Lys finger interaction with substrate in P-loop protein structures.
	complexes with NTP					complexes with nonhydrolyzable NTP analogs					complexes with NDP-BeF3 and NDP-AlF3				complexes with NDP-MgF3- and NDP-AlF4-	complexes with NDP-MgF3-					complexes with ADP-VO43-					complexes with NDP-AlF4-					All complexes
	Total N. of catalytic sites	Additional bonds, N. of catalytic sites				Total N. of catalytic sites	Additional bonds, N. of catalytic sites				Total N. of catalytic sites	Additional bonds, N. of catalytic sites				Total N. of catalytic sites	Additional bonds, N. of catalytic sites				Total N. of catalytic sites	Additional bonds, N. of catalytic sites				Total N. of catalytic sites	Additional bonds, N. of catalytic sites				Total N. of catalytic sites	Additional bonds, N. of catalytic sites
		NE	2nd NH (R)	Other R/K res.	Tot.		NE	2nd NH (R)	Other R/K res.	Tot.		NE	2nd NH (R)	Other R/K res.	Tot.		NE	2nd NH (R)	Other R/K res.	Tot.		NE	2nd NH (R)	Other R/K res.	Tot.		NE	2nd NH (R)	Other R/K res.	Tot.		NE	2nd NH (R)	Other R/K res.	Tot.
	Asn finger
Both α- and γ-phosphates coordinated by ND2 atom of an Asn residue	2	N/A	-	-	-	6	N/A	-	-	-	17	N/A	1	1	1	-					27	N/A	-	14	14	15	N/A	-	-	-	67	N/A	1	15	15
	Arg finger
Both α- and γ-phosphates coordinated by NH1 atom	15 (5.05%)	-	11	6	12	18 (4.52%)	-	15	18	18	8 (4.37%)	1	6	2	7	-					1 (50.00%)	-	1	1	1	37 (39.78%)	1	36	1	36	79 (8.05%)	2	69	28	74
Both α- and γ-phosphates coordinated by NH1 atom (weak bonding)	60 (20.20%)	1	8	21	26	93 (23.37%)	-	38	61	67	17 (9.29%)	-	8	12	17	-					-					12 (12.90%)	-	9	3	11	182 (18.55%)	1	63	97	121
Both α- and γ-phosphates coordinated by NH2 atom	14 (4.71%)	2	9	12	14	9 (2.26%)	1	8	8	8	35 (19.13%)	4	28	16	33	1 (12.50%)	1	-	-	1	1 (50.00%)	-	1	1	1	18 (19.35%)	11	6	7	18	78 (7.95%)	19	52	44	75
Both α- and γ-phosphates coordinated by NH2 atom (weak bonding)	76 (25.59%)	7	30	44	57	81 (20.35%)	7	34	65	69	92 (50.27%)	18	48	74	88	7 (87.50%)	5	2	2	7	-					20 (21.51%)	1	16	17	19	276 (28.13%)	38	130	202	240
Both α- and γ-phosphates coordinated by the same atom, total	165 (55.56%)	10	58	83	109	201 (50.50%)	8	95	152	162	152 (83.06%)	23	90	104	145	8 (100.00%)	6	2	2	8	2 (100.00%)	-	2	2	2	87 (93.55%)	13	67	28	84	615 (62.69%)	60	314	371	510
Arg finger interacts only with γ-phosphate	58 (19.53%)	11	15	36	36	133 (33.42%)	10	20	39	39	18 (9.84%)	2	4	9	9	-					-					6 (6.45%)	1	-	1	1	215 (21.92%)	24	39	85	85
Arg finger interacts only with γ-phosphate (weak bonding)	57 (19.19%)	12	1	21	21	54 (13.57%)	5	-	20	20	7 (3.83%)	-	2	5	5	-					-					-					118 (12.03%)	17	3	46	46
Arg finger in the vicinity of γ-phosphate (total)	115 (38.72%)	23	16	57	57	187 (46.98%)	15	20	59	59	25 (13.66%)	2	6	14	14	-					-					6 (6.45%)	1	-	1	1	333 (33.94%)	41	42	131	131
Oxygens of α- and γ-phosphates coordinated by different atoms	17 (5.72%)	-	-	4	4	10 (2.51%)	-	-	5	5	6 (3.28%)	-	-	4	4	-					-					-					33 (3.36%)	-	-	13	13
Total of all types of Arg fingers	297 (100.00%)	33 (11.11%)	74 (24.92%)	144 (48.48%)	170 (57.24%)	398 (100.00%)	23 (5.78%)	115 (28.89%)	216 (54.27%)	226 (56.78%)	183 (100.00%)	25 (13.66%)	96 (52.46%)	122 (66.67%)	163 (89.07%)	8 (100.00%)	6 (75.00%)	2 (25.00%)	2 (25.00%)	8 (100.00%)	2 (100.00%)	-	2 (100.00%)	2 (100.00%)	2 (100.00%)	93 (100.00%)	14 (15.05%)	67 (72.04%)	29 (31.18%)	85 (91.40%)	981 (100.00%)	101 (10.30%)	356 (36.29%)	515 (52.50%)	654 (66.67%)
	Lys fingers
Lys finger interacts with both α- and γ-phosphates	29	N/A	-	1	1	6	N/A	-	-	-	2	N/A		2	2	-					-					22	N/A		12	12	59	N/A	-	15	15
Lys finger(s) interact only with γ phosphate	15 (34.09%)	N/A	-	-	-	37 (86.05%)	N/A	-	6	10	1 (33.33%)	N/A		-	-	-					-					29 (56.86%)	N/A		29	29	82 (58.16%)	N/A	-	35	39
Total of all types of Lys fingers	44 (100.00%)	N/A	-	1 (2.27%)	1 (2.27%)	43 (100.00%)	N/A	-	6 (13.95%)	10 (23.26%)	3 (100.00%)	N/A		2 (66.67%)	2 (66.67%)	-					-					51 (100.00%)	N/A		41 (80.39%)	41 (80.39%)	141 (100.00%)	N/A	-	50 (35.46%)	54 (38.30%)
	Arg and Lys fingers
Lys residue interacts with both α- and γ-phosphates, Arg residue(s) interact only with γ-phosphate	6 (4.38%)	-	5	N/A	5	-					-					-					-					-	-	-	N/A	-	6 (3.14%)	-	5	N/A	5
Arg residue interacts with both α- and γ-phosphates, Lys residue(s) interact only with γ-phosphate	1 (0.73%)	-	1	N/A	-	1 (2.13%)	1	1	N/A	-	-					-					-					-	-	-	N/A	-	2 (1.05%)	1	2	N/A	-
Both Lys and Arg fingers are present and interact only with γ-phosphate	130 (94.89%)	84	6	N/A	90	46 (97.87%)	38	-	N/A	38	-					-					-					7 (100.00%)	3	1	N/A	4	183 (95.81%)	125	7	N/A	132
Both Arg and Lys residues present in the vicinity of the phosphate chain, total	137	84	12	N/A	95	47	39	1	N/A	38	-					-					-					7	3	1	N/A	4	191	126	14	N/A	137
No Arg, Asn or Lys fingers	563					1118					31					2					4					38					1756	-	-	-	-
Total structures analyzed	1043					1612					234					10					33					204					3136	-	-	-	-
	Charged/polar finger interaction types
Both α- and γ-phosphates coordinated by the same NH2 group	203					214					171					8					29					124					749
One NH2 group forming one H-bond with γ-phosphate	73					155					12					-					-					5					245
One or multiple NH2 group(s) forming multiple H-bonds with γ-phosphate	187					115					14					-					-					37					353
